# CMS: Achieving Uniform and High-Quality Sequencing across Challenging Non-canonical Genomic Regions

**DOI:** 10.64898/2026.04.24.720553

**Authors:** Qigang Li, Lei Liu, Qunting Lin, Xu Dan, Yuzhou Jiang, Yanli Wei, ManMan Yang, Xuejie Peng, Weiwei Luo, Wen Wang, Ding Xu, Zixiang Huang, Wenlong Sun, Lei Zhao, Qin Yan, Lei Sun, BaoSheng Feng

**Affiliations:** GeneMind Biosciences Co., Ltd., Shenzhen 518000, China

## Abstract

High-throughput sequencing is essential in modern biological research, yet low-complexity sequences remain challenging as they form structurally complex, non-canonical (non-B) DNA conformations that impede sequencing enzyme read-through. This leads to a long-standing trade-off: maximizing coverage introduces false positives (FP), while stringent filtering causes coverage loss and false negatives (FN). To address this, we developed CMS (Cross Mountains and Seas) on GeneMind sequencing platforms by optimizing its chemistry and enzymatic systems to traverse these secondary structures with high fidelity. Benchmarking across whole-genome (WGS) and whole-exome (WES) sequencing demonstrates that CMS addresses the trade-off by simultaneously enhancing both coverage uniformity and accuracy, notably achieving an approximately 100-fold reduction in low-coverage bins for WGS and a 70% reduction in FN insertions/deletions (INDELs) within complex non-B regions. Specifically, a synthetic G-quadruplex (G4) motif sequencing experiment demonstrates that CMS maintains a 1:1 strand ratio, effectively handling G4-induced biases where benchmarked platforms exhibit extensive depletion. These findings establish CMS as a reliable technology for the precise characterization of structural-challenging but functional-essential genome regions.
