## Supplemental Table 1-7 for "CMS: Achieving Uniform and High-Quality Sequencing across Challenging Non-canonical Genomic Regions"

### Sheet: Table S1 WGS Stats
ID	RawReads	TotalBases	Q30Rate	Q40Rate	Q50Rate	MedianDepth	CV	MapRate
CMS_HG001_1	2124215498	318632324700	0.988873	0.971832	0.685997	97.84	0.1749	0.9964
CMS_HG001_2	2095863080	314379462000	0.988822	0.971647	0.685668	97.84	0.1744	0.9964
CMS_HG002_1	2269890216	340483532400	0.989313	0.972891	0.687749	99.3	0.1751	0.9985
CMS_HG002_2	2269474684	340421202600	0.98956	0.973603	0.69009	99.3	0.1748	0.9985
CMS_HG003_1	2275934770	341390215500	0.989829	0.974936	0.693644	99.2	0.1797	0.9959
CMS_HG003_2	2274003750	341100562500	0.989947	0.975086	0.693354	99.2	0.1792	0.9959
NX_HG001	2879798868	431969830200	0.950603	0.950603	0	90.22	0.2316	0.9925
NX_HG002	3096947738	464542160700	0.945064	0.945064	0	90.9	0.2265	0.9942
NX_HG003	2935929326	440389398900	0.947802	0.947802	0	91.88	0.2391	0.9924
T7_HG001	2166414816	324962222400	0.98074	0	0	100.16	0.1894	0.9963
T7_HG002	2511386048	376707907200	0.981499	0	0	101.92	0.1975	0.9985
T7_HG003	2740910150	411136522500	0.96766	0	0	100.78	0.237	0.9957

### Sheet: Table S2 WES Stats
ID	RawReads	TotalBases	Q30Rate	Q40Rate	Q50Rate	MapRate
CMS_HG001	494353936	74153090400	0.98958	0.981929	0.755031	0.9998
CMS_HG002	485742582	72861387300	0.990186	0.98277	0.757819	0.9999
CMS_HG003	538272556	80740883400	0.989426	0.981716	0.756331	0.9998
CMS_HG004	399627636	59944145400	0.989459	0.981548	0.754925	0.9997
CMS_HG005	441914706	66287205900	0.990897	0.983744	0.760026	0.9999
NX_HG001	529317286	79397592900	0.961294	0.961294	0	0.9991
NX_HG002	472732514	70909877100	0.962394	0.962394	0	0.9993
NX_HG003	541032780	81154917000	0.962845	0.962845	0	0.9992
NX_HG004	518291386	77743707900	0.960912	0.960912	0	0.9992
NX_HG005	485031548	72754732200	0.962723	0.962723	0	0.9993

### Sheet: Table S3 WGS LowCovBins
Counts of low coverage bins in WGS
ID	<0.1X	<0.2X	<0.3X	<0.4X	<0.5X
CMS_HG001_1	21	200	907	3712	15476
CMS_HG001_2	20	202	825	3560	14792
CMS_HG002_1	17	153	711	2992	13346
CMS_HG002_2	17	166	717	2904	13012
CMS_HG003_1	21	132	573	2753	12664
CMS_HG003_2	15	122	522	2481	11800
NX_HG001	1693	5145	11878	29822	115226
NX_HG002	1631	5003	11824	30386	120633
NX_HG003	1546	4994	12198	33475	144303
T7_HG001	3481	11597	35454	112723	333846
T7_HG002	3444	12212	38901	126871	373809
T7_HG003	367	5154	43107	208161	643530

### Sheet: Table S4 WGS Venn
Venn table of WGS
Sample	Threshold	CMS	CMS&NX	CMS&NX&T7	CMS&T7	NX	NX&T7	T7
HG001	>0.1X	5	2	10	4	1665	16	3451
HG001	>0.3X	246	146	369	146	11034	329	34610
HG002	>0.1X	5	0	7	5	1603	21	3411
HG002	>0.3X	209	95	284	123	11054	391	38103
HG003	>0.1X	7	0	8	6	1524	14	339
HG003	>0.3X	164	62	241	107	11330	565	42194

### Sheet: Table S5 WGS Variants
Regions	Sample	ID	TP_SNV	FP_SNV	FN_SNV	TP_INDEL	FP_INDEL	FN_INDEL	PRE_SNV	RECALL_SNV	F1_SNV	PRE_INDEL	RECALL_INDEL	F1_INDEL
Genome	HG001	CMS_HG001_1	3229754	63837	22742	463884	8052	3209	0.9806	0.993	0.9868	0.9829	0.9931	0.988
		CMS_HG001_2	3230036	64027	22460	463894	8018	3203	0.9806	0.9931	0.9868	0.983	0.9931	0.9881
		NX_HG001	3215282	317813	37217	458090	39378	9003	0.91	0.9886	0.9477	0.9208	0.9807	0.9498
		T7_HG001	3225821	64534	26683	460979	7494	6113	0.9804	0.9918	0.9861	0.984	0.9869	0.9855
	HG002	CMS_HG002_1	3327361	64615	26243	519019	9286	3568	0.981	0.9922	0.9865	0.9824	0.9932	0.9878
		CMS_HG002_2	3327559	64742	26041	519072	9277	3513	0.9809	0.9922	0.9865	0.9824	0.9933	0.9878
		NX_HG002	3313464	298645	40156	512721	37562	9852	0.9173	0.988	0.9514	0.9317	0.9811	0.9558
		T7_HG002	3322045	66022	31567	513819	8329	8757	0.9805	0.9906	0.9855	0.984	0.9832	0.9836
	HG003	CMS_HG003_1	3290201	64938	24760	497290	8986	3668	0.9806	0.9925	0.9866	0.9823	0.9927	0.9874
		CMS_HG003_2	3290252	64160	24715	497237	8597	3718	0.9809	0.9925	0.9867	0.983	0.9926	0.9878
		NX_HG003	3274902	333478	40078	491127	41852	9818	0.9076	0.9879	0.946	0.9215	0.9804	0.95
		T7_HG003	3282400	66090	32566	489932	9626	11025	0.9803	0.9902	0.9852	0.9807	0.978	0.9794
nonB	HG001	CMS_HG001_1	248161	4309	1256	190300	1719	1377	0.9829	0.995	0.9889	0.991	0.9928	0.9919
		CMS_HG001_2	248186	4301	1234	190346	1598	1334	0.983	0.9951	0.989	0.9917	0.993	0.9924
		NX_HG001	246986	18947	2438	186869	7238	4807	0.9288	0.9902	0.9585	0.9627	0.9749	0.9688
		T7_HG001	247728	4304	1698	188285	1923	3390	0.9829	0.9932	0.988	0.9899	0.9823	0.9861
	HG002	CMS_HG002_1	266343	5085	1626	222382	2078	1629	0.9813	0.9939	0.9876	0.9907	0.9927	0.9917
		CMS_HG002_2	266374	4967	1592	222454	2051	1554	0.9817	0.9941	0.9878	0.9909	0.9931	0.992
		NX_HG002	265064	18408	2908	218595	7553	5415	0.9351	0.9891	0.9613	0.9666	0.9758	0.9712
		T7_HG002	265472	4811	2505	218678	2488	5322	0.9822	0.9907	0.9864	0.9888	0.9762	0.9825
	HG003	CMS_HG003_1	259450	4596	1358	208658	1906	1617	0.9826	0.9948	0.9887	0.9909	0.9923	0.9916
		CMS_HG003_2	259472	4521	1338	208576	1938	1697	0.9829	0.9949	0.9888	0.9908	0.9919	0.9914
		NX_HG003	258057	20426	2756	204953	8201	5318	0.9267	0.9894	0.957	0.9615	0.9747	0.9681
		T7_HG003	258702	4560	2106	203951	3168	6324	0.9827	0.9919	0.9873	0.9847	0.9699	0.9773
relcov<0.5	HG001	CMS_HG001_1	377487	1362	1986	108714	917	780	0.9964	0.9948	0.9956	0.9916	0.9929	0.9923
		CMS_HG001_2	377538	1362	1935	108742	889	752	0.9964	0.9949	0.9957	0.9919	0.9931	0.9925
		NX_HG001	375980	6335	3493	106384	3261	3109	0.9834	0.9908	0.9871	0.9703	0.9716	0.9709
		T7_HG001	376221	1289	3252	106912	1130	2582	0.9966	0.9914	0.994	0.9895	0.9764	0.9829
	HG002	CMS_HG002_1	394170	1433	2006	127431	1148	868	0.9964	0.9949	0.9957	0.9911	0.9932	0.9922
		CMS_HG002_2	394177	1651	1999	127452	1151	847	0.9958	0.995	0.9954	0.991	0.9934	0.9922
		NX_HG002	392825	5590	3351	124918	3226	3379	0.986	0.9915	0.9887	0.9748	0.9737	0.9742
		T7_HG002	392549	1368	3629	124446	1530	3851	0.9965	0.9908	0.9937	0.9879	0.97	0.9788
	HG003	CMS_HG003_1	388462	1820	2004	120578	1237	1055	0.9953	0.9949	0.9951	0.9898	0.9913	0.9906
		CMS_HG003_2	388488	1622	1978	120558	1204	1075	0.9958	0.9949	0.9954	0.9901	0.9912	0.9906
		NX_HG003	386836	6813	3630	118157	3784	3476	0.9827	0.9907	0.9867	0.969	0.9714	0.9702
		T7_HG003	386088	1552	4378	115595	2472	6038	0.996	0.9888	0.9924	0.9791	0.9504	0.9645
relcov<0.3	HG001	CMS_HG001_1	29496	229	815	14095	238	253	0.9923	0.9731	0.9826	0.9834	0.9824	0.9829
		CMS_HG001_2	29529	270	782	14104	201	244	0.9909	0.9742	0.9825	0.9859	0.983	0.9845
		NX_HG001	29150	607	1161	13257	629	1091	0.9796	0.9617	0.9706	0.9547	0.924	0.9391
		T7_HG001	28879	283	1432	13203	401	1145	0.9903	0.9528	0.9712	0.9705	0.9202	0.9447
	HG002	CMS_HG002_1	31972	279	844	17371	236	280	0.9913	0.9743	0.9827	0.9866	0.9841	0.9854
		CMS_HG002_2	31971	312	845	17418	207	233	0.9903	0.9743	0.9822	0.9883	0.9868	0.9875
		NX_HG002	31581	584	1235	16479	654	1170	0.9818	0.9624	0.972	0.9618	0.9337	0.9476
		T7_HG002	31138	316	1680	15950	549	1699	0.99	0.9488	0.9689	0.9667	0.9037	0.9342
	HG003	CMS_HG003_1	31081	267	789	15598	235	270	0.9915	0.9752	0.9833	0.9852	0.983	0.9841
		CMS_HG003_2	31096	257	774	15583	244	285	0.9918	0.9757	0.9837	0.9846	0.982	0.9833
		NX_HG003	30707	726	1163	14846	667	1022	0.9769	0.9635	0.9702	0.957	0.9356	0.9462
		T7_HG003	30102	303	1768	13771	748	2097	0.99	0.9445	0.9667	0.9485	0.8678	0.9064

### Sheet: Table S6 WGS T2T LowCovBins
Counts of low coverage bins of WGS using HG002 T2T genome
ID	<0.1x	<0.3x
CMS_1	3905	141615
CMS_2	3877	139504
NX	25052	434387
T7	49574	530037

### Sheet: Table S7 WES Variants
ID	SNV_TP	SNV_FP	SNV_FN	Indel_TP	Indel_FP	Indel_FN	SNP_Pre	SNP_Recall	SNP_F1	Indel_Pre	Indel_Recall	Indel_F1
CMS_HG001	45648	1284	737	3418	514	289	0.9726	0.9841	0.9783	0.8693	0.922	0.8949
NX_HG001	45499	1451	888	3358	545	347	0.9691	0.9809	0.9749	0.8604	0.9063	0.8828
CMS_HG002	46820	1355	967	3635	569	366	0.9719	0.9798	0.9758	0.8647	0.9085	0.886
NX_HG002	46682	1549	1105	3574	599	427	0.9679	0.9769	0.9724	0.8565	0.8933	0.8745
CMS_HG003	46422	1370	922	3478	566	331	0.9713	0.9805	0.9759	0.86	0.9131	0.8858
NX_HG003	46268	1501	1077	3383	636	425	0.9686	0.9773	0.9729	0.8418	0.8884	0.8644
CMS_HG004	46766	1308	1002	3539	591	349	0.9728	0.979	0.9759	0.8569	0.9102	0.8828
NX_HG004	46625	1497	1143	3507	593	381	0.9689	0.9761	0.9725	0.8554	0.902	0.8781
CMS_HG005	45899	1226	1117	3225	283	229	0.974	0.9762	0.9751	0.9193	0.9337	0.9265
NX_HG005	45750	1498	1267	3175	320	278	0.9683	0.9731	0.9707	0.9084	0.9195	0.9139
